# Convergent Evolution of H4K16ac-mediated Dosage Compensation Shapes Sex-dependent Lifespan in a ZW Species

**DOI:** 10.1101/2025.04.10.648168

**Authors:** Frederic Zimmer, Annika Maria Fox, Qiaowei Pan, Frank Rühle, Peter Andersen, Ann-Kathrin Huylmans, Tanja Schwander, M. Felicia Basilicata, Claudia Isabelle Keller Valsecchi

## Abstract

Sex chromosomes impact chromatin organization and histone modification dynamics differently between males and females, particularly those involved in dosage compensation (DC). The stability of DC mechanisms may shape sex-specific phenotypes and traits such as lifespan. However, the tissue- and age-dependent variations as well as the evolutionary diversity of DC mechanisms are incompletely understood. Here, we investigate the occurrence of histone H4 lysine 16 acetylation (H4K16ac), previously known for its role in sex chromosome DC in the male-heterogametic fruit fly *Drosophila melanogaster* and the green anole lizard *Anolis carolinensis*. By sampling multiple arthropods, we find the convergent evolution of H4K16ac for DC in a female-heterogametic (ZW) species, the crustacean *Artemia franciscana*. CUT&Tag analysis demonstrates that H4K16ac is confined to the non-recombining stratum of the Z chromosome in females. H4K16ac-mediated DC is established during embryogenesis, sustained until adulthood, but then becomes reconfigured and variable in aged females. Interfering with acetylation alleviates male-female differences in lifespan. Our findings shed light on the evolutionary diversity of DC across species. They highlight histone acetylation as a sex-specific vulnerability linked to the chromatin landscape of sex chromosomes and its potential role in driving male-female differences.
