## Supplementary material for "Convergent Evolution of H4K16ac-mediated Dosage Compensation Shapes Sex-dependent Lifespan in a ZW Species": S1_Data

### Sheet: Cut&Tag_1
Type	Sample Name	Raw reads	Mapping rate	Sequencing platform	Sequencing Mode	Biosample Accession	BioprojectNR	Comment
CUT&Tag	female_unfrozen_H4K16ac	22179583	0.9211	NextSeq 2000 - P3-200	paired end	SAMN45776098	PRJNA1197400	Fig. 2B, 2C, 2F
CUT&Tag	male_unfrozen_H4K16ac	26127476	0.9327	NextSeq 2000 - P3-200	paired end	SAMN45776099	PRJNA1197400	Fig. 2B, 2C, 2F
CUT&Tag	young_male_1_H4K16ac	13879654	0.9168	NextSeq 2000 - P3-200	paired end	SAMN45776100	PRJNA1197400	Fig. 2D, 2E; Fig. S2A
CUT&Tag	young_male_1_IGG	31491537	0.9159	NextSeq 2000 - P3-200	paired end	SAMN45776101	PRJNA1197400	Fig. 2D, 2E; Fig. S2A
CUT&Tag	young_male_2_H4K16ac	14401460	0.9353	NextSeq 2000 - P3-200	paired end	SAMN45776102	PRJNA1197400	Fig. 2D, 2E; Fig. S2A
CUT&Tag	young_male_2_IGG	18928530	0.9334	NextSeq 2000 - P3-200	paired end	SAMN45776103	PRJNA1197400	Fig. 2D, 2E; Fig. S2A
CUT&Tag	young_female_1_H4K16ac	13665483	0.9335	NextSeq 2000 - P3-200	paired end	SAMN45776104	PRJNA1197400	Fig. 2D, 2E; Fig. S2A
CUT&Tag	young_female_1_IGG	7053329	0.9256	NextSeq 2000 - P3-200	paired end	SAMN45776105	PRJNA1197400	Fig. 2D, 2E; Fig. S2A
CUT&Tag	young_female_2_H4K16ac	11430863	0.9321	NextSeq 2000 - P3-200	paired end	SAMN45776106	PRJNA1197400	Fig. 2D, 2E; Fig. S2A
CUT&Tag	young_female_2_IGG	7096018	0.9235	NextSeq 2000 - P3-200	paired end	SAMN45776107	PRJNA1197400	Fig. 2D, 2E; Fig. S2A
CUT&Tag	old_male_1_H4K16ac	14294822	0.8477	NextSeq 2000 - P3-200	paired end	SAMN45776108	PRJNA1197400	not used in Figures; for ageing, see "CUT&Tag_ageing"
CUT&Tag	old_male_1_IGG	7688011	0.4019	NextSeq 2000 - P3-200	paired end	SAMN45776109	PRJNA1197400	not used in Figures; for ageing, see "CUT&Tag_ageing"
CUT&Tag	old_male_2_H4K16ac	22775470	0.915	NextSeq 2000 - P3-200	paired end	SAMN45776110	PRJNA1197400	not used in Figures; for ageing, see "CUT&Tag_ageing"
CUT&Tag	old_male_2_IGG	18009019	0.9151	NextSeq 2000 - P3-200	paired end	SAMN45776111	PRJNA1197400	not used in Figures; for ageing, see "CUT&Tag_ageing"
CUT&Tag	old_female_1_H4K16ac	10263702	0.9231	NextSeq 2000 - P3-200	paired end	SAMN45776112	PRJNA1197400	not used in Figures; for ageing, see "CUT&Tag_ageing"
CUT&Tag	old_female_1_IGG	3650949	0.8194	NextSeq 2000 - P3-200	paired end	SAMN45776113	PRJNA1197400	not used in Figures; for ageing, see "CUT&Tag_ageing"
CUT&Tag	old_female_2_H4K16ac	25835083	0.9116	NextSeq 2000 - P3-200	paired end	SAMN45776114	PRJNA1197400	not used in Figures; for ageing, see "CUT&Tag_ageing"
CUT&Tag	old_female_2_IGG	4206173	0.9167	NextSeq 2000 - P3-200	paired end	SAMN45776115	PRJNA1197400	not used in Figures; for ageing, see "CUT&Tag_ageing"

### Sheet: CUT&Tag_ageing
Type	Sample Name	Sample Description	Raw reads	Mapping rate	Sequencing platform	Sequencing Mode	BioprojectNR	Biosample Accession
CUT&Tag	imb_keller_2024_03_01	young_female_1	8500573	0.9206	NextSeq 2000 - P3-200	paired end	PRJNA1197400	SAMN45776066
CUT&Tag	imb_keller_2024_03_02	young_female_2	10273855	0.9233	NextSeq 2000 - P3-200	paired end	PRJNA1197400	SAMN45776067
CUT&Tag	imb_keller_2024_03_03	young_female_3	9450289	0.9304	NextSeq 2000 - P3-200	paired end	PRJNA1197400	SAMN45776068
CUT&Tag	imb_keller_2024_03_04	young_male_1	10471698	0.9347	NextSeq 2000 - P3-200	paired end	PRJNA1197400	SAMN45776069
CUT&Tag	imb_keller_2024_03_05	young_male_2	11511469	0.9233	NextSeq 2000 - P3-200	paired end	PRJNA1197400	SAMN45776070
CUT&Tag	imb_keller_2024_03_06	young_male_3	10978134	0.931	NextSeq 2000 - P3-200	paired end	PRJNA1197400	SAMN45776071
CUT&Tag	imb_keller_2024_03_07	old_female_1	10871702	0.9166	NextSeq 2000 - P3-200	paired end	PRJNA1197400	SAMN45776072
CUT&Tag	imb_keller_2024_03_08	old_female_2	10955402	0.9226	NextSeq 2000 - P3-200	paired end	PRJNA1197400	SAMN45776073
CUT&Tag	imb_keller_2024_03_09	old_female_3	11316427	0.9103	NextSeq 2000 - P3-200	paired end	PRJNA1197400	SAMN45776074
CUT&Tag	imb_keller_2024_03_10	old_male_1	9536026	0.9178	NextSeq 2000 - P3-200	paired end	PRJNA1197400	SAMN45776075
CUT&Tag	imb_keller_2024_03_11	old_male_2	10690832	0.917	NextSeq 2000 - P3-200	paired end	PRJNA1197400	SAMN45776076
CUT&Tag	imb_keller_2024_03_12	old_male_3	8697051	0.9161	NextSeq 2000 - P3-200	paired end	PRJNA1197400	SAMN45776077
CUT&Tag	imb_keller_2024_03_13	young_female_1_igg	14226589	0.8841	NextSeq 2000 - P3-200	paired end	PRJNA1197400	SAMN45776078
CUT&Tag	imb_keller_2024_03_14	young_female_2_igg	13880836	0.8959	NextSeq 2000 - P3-200	paired end	PRJNA1197400	SAMN45776079
CUT&Tag	imb_keller_2024_03_15	young_female_3_igg	12606769	0.9169	NextSeq 2000 - P3-200	paired end	PRJNA1197400	SAMN45776080
CUT&Tag	imb_keller_2024_03_16	young_male_1_igg	13003306	0.932	NextSeq 2000 - P3-200	paired end	PRJNA1197400	SAMN45776081
CUT&Tag	imb_keller_2024_03_17	young_male_2_igg	12404258	0.8814	NextSeq 2000 - P3-200	paired end	PRJNA1197400	SAMN45776082
CUT&Tag	imb_keller_2024_03_18	young_male_3_igg	12084508	0.9245	NextSeq 2000 - P3-200	paired end	PRJNA1197400	SAMN45776083
CUT&Tag	imb_keller_2024_03_19	old_female_1_igg	12250323	0.8762	NextSeq 2000 - P3-200	paired end	PRJNA1197400	SAMN45776084
CUT&Tag	imb_keller_2024_03_20	old_female_2_igg	11788237	0.8598	NextSeq 2000 - P3-200	paired end	PRJNA1197400	SAMN45776085
CUT&Tag	imb_keller_2024_03_21	old_female_3_igg	11134029	0.8126	NextSeq 2000 - P3-200	paired end	PRJNA1197400	SAMN45776086
CUT&Tag	imb_keller_2024_03_22	old_male_1_igg	7151325	0.7026	NextSeq 2000 - P3-200	paired end	PRJNA1197400	SAMN45776087
CUT&Tag	imb_keller_2024_03_23	old_male_2_igg	12427921	0.6206	NextSeq 2000 - P3-200	paired end	PRJNA1197400	SAMN45776088
CUT&Tag	imb_keller_2024_03_24	old_male_3_igg	7779246	0.7627	NextSeq 2000 - P3-200	paired end	PRJNA1197400	SAMN45776089

### Sheet: RNA_nicotinamide
Type	Sample description	Raw reads	Mapping rate	Read duplication rate	Sequencing platform	Library Kit	Sequencing Mode	Biosample Accession	BioprojectNR
RNA-Seq	imb_keller_2024_12_01_nicotinamide_treated_male_rep_1	20338194	0.9806	0.2149	NextSeq2000 P3 (100 cycles)	Illumina's Stranded mRNA Prep Ligation Kit	single end	SAMN47128512	PRJNA1197400
RNA-Seq	imb_keller_2024_12_02_nicotinamide_treated_male_rep_2	16176705	0.9766	0.2772	NextSeq2000 P3 (100 cycles)	Illumina's Stranded mRNA Prep Ligation Kit	single end	SAMN47128513	PRJNA1197400
RNA-Seq	imb_keller_2024_12_03_nicotinamide_treated_male_rep_3	20302963	0.9763	0.2286	NextSeq2000 P3 (100 cycles)	Illumina's Stranded mRNA Prep Ligation Kit	single end	SAMN47128514	PRJNA1197400
RNA-Seq	imb_keller_2024_12_04_nicotinamide_treated_male_rep_4	19583471	0.9819	0.2404	NextSeq2000 P3 (100 cycles)	Illumina's Stranded mRNA Prep Ligation Kit	single end	SAMN47128515	PRJNA1197400
RNA-Seq	imb_keller_2024_12_05_nicotinamide_treated_female_rep_1	19555169	0.9786	0.282	NextSeq2000 P3 (100 cycles)	Illumina's Stranded mRNA Prep Ligation Kit	single end	SAMN47128516	PRJNA1197400
RNA-Seq	imb_keller_2024_12_06_nicotinamide_treated_female_rep_2	17475301	0.9773	0.2305	NextSeq2000 P3 (100 cycles)	Illumina's Stranded mRNA Prep Ligation Kit	single end	SAMN47128517	PRJNA1197400
RNA-Seq	imb_keller_2024_12_07_nicotinamide_treated_female_rep_3	19942461	0.9767	0.2395	NextSeq2000 P3 (100 cycles)	Illumina's Stranded mRNA Prep Ligation Kit	single end	SAMN47128518	PRJNA1197400
RNA-Seq	imb_keller_2024_12_08_nicotinamide_treated_female_rep_4	19467725	0.9861	0.1949	NextSeq2000 P3 (100 cycles)	Illumina's Stranded mRNA Prep Ligation Kit	single end	SAMN47128519	PRJNA1197400
RNA-Seq	imb_keller_2024_12_09_control_male_rep_1	20094097	0.9837	0.1835	NextSeq2000 P3 (100 cycles)	Illumina's Stranded mRNA Prep Ligation Kit	single end	SAMN47128520	PRJNA1197400
RNA-Seq	imb_keller_2024_12_10_control_male_rep_2	19654636	0.963	0.1936	NextSeq2000 P3 (100 cycles)	Illumina's Stranded mRNA Prep Ligation Kit	single end	SAMN47128521	PRJNA1197400
RNA-Seq	imb_keller_2024_12_11_control_male_rep_3	17999163	0.9785	0.2622	NextSeq2000 P3 (100 cycles)	Illumina's Stranded mRNA Prep Ligation Kit	single end	SAMN47128522	PRJNA1197400
RNA-Seq	imb_keller_2024_12_12_control_male_rep_4	19391684	0.9653	0.2197	NextSeq2000 P3 (100 cycles)	Illumina's Stranded mRNA Prep Ligation Kit	single end	SAMN47128523	PRJNA1197400
RNA-Seq	imb_keller_2024_12_13_control_female_rep_1	17189560	0.9805	0.2148	NextSeq2000 P3 (100 cycles)	Illumina's Stranded mRNA Prep Ligation Kit	single end	SAMN47128524	PRJNA1197400
RNA-Seq	imb_keller_2024_12_14_control_female_rep_2	15012202	0.9821	0.219	NextSeq2000 P3 (100 cycles)	Illumina's Stranded mRNA Prep Ligation Kit	single end	SAMN47128525	PRJNA1197400
RNA-Seq	imb_keller_2024_12_15_control_female_rep_3	14161129	0.9755	0.2652	NextSeq2000 P3 (100 cycles)	Illumina's Stranded mRNA Prep Ligation Kit	single end	SAMN47128526	PRJNA1197400
RNA-Seq	imb_keller_2024_12_16_control_female_rep_4	18361885	0.9753	0.2776	NextSeq2000 P3 (100 cycles)	Illumina's Stranded mRNA Prep Ligation Kit	single end	SAMN47128527	PRJNA1197400

### Sheet: RNA_Developmental
Type	Barcode	Sample	Sex	Raw reads	Mapping rate	Sequencing platform	Library Kit	Sequencing Mode
RNA-Seq	CCTTCACCGACGCTCC	ovovivi4dpf_7	female	9527343	0.724	NextSeq2000	Takara SMART-Seq mRNA LP (with UMIs)	2x111 paired-end
RNA-Seq	GCCACAGGCATGCCAT	ovovivi4dpf_10	female	11567666	0.735	NextSeq2000	Takara SMART-Seq mRNA LP (with UMIs)	2x111 paired-end
RNA-Seq	ATTGTGAATGCATTGC	ovovivi4dpf_11	female	9194979	0.741	NextSeq2000	Takara SMART-Seq mRNA LP (with UMIs)	2x111 paired-end
RNA-Seq	AGTTCAGGCCAACAGA	ovovivi4dpf_1	male	7390464	0.63	NextSeq2000	Takara SMART-Seq mRNA LP (with UMIs)	2x111 paired-end
RNA-Seq	TTCCTGTTAGTATCTT	ovovivi4dpf_2	male	15489938	0.698	NextSeq2000	Takara SMART-Seq mRNA LP (with UMIs)	2x111 paired-end
RNA-Seq	GACCTGAATTGGTGAG	ovovivi4dpf_5	male	10451815	0.736	NextSeq2000	Takara SMART-Seq mRNA LP (with UMIs)	2x111 paired-end
RNA-Seq	CAAGCTAGACATAGCG	ovovivi2dpf_9	female	7815424	0.743	NextSeq2000	Takara SMART-Seq mRNA LP (with UMIs)	2x111 paired-end
RNA-Seq	ACGCGAGAGCAACTAA	ovovivi2dpf_12	female	7664481	0.723	NextSeq2000	Takara SMART-Seq mRNA LP (with UMIs)	2x111 paired-end
RNA-Seq	GATCTATCATGAGGCT	ovovivi1dpf_3	female	6955432	0.681	NextSeq2000	Takara SMART-Seq mRNA LP (with UMIs)	2x111 paired-end
RNA-Seq	TTGCCTAGACCACTTA	ovovivi2dpf_2	male	9706864	0.677	NextSeq2000	Takara SMART-Seq mRNA LP (with UMIs)	2x111 paired-end
RNA-Seq	CCATTCGAGTTGTCCG	ovovivi2dpf_3	male	9637573	0.702	NextSeq2000	Takara SMART-Seq mRNA LP (with UMIs)	2x111 paired-end
RNA-Seq	CCGCGGTTAGCGCTAG	ovovivi1dpf_1	male	9439006	0.615	NextSeq2000	Takara SMART-Seq mRNA LP (with UMIs)	2x111 paired-end
RNA-Seq	AAGCAATAGAGTAACG	63_ovovivi_adult_female_3	female	7857843	0.623	NextSeq2000	Takara SMART-Seq mRNA LP (with UMIs)	2x111 paired-end
RNA-Seq	AACGTTCCGGAGTACT	65_ovovivi_adult_male_1	male	4714300	0.531	NextSeq2000	Takara SMART-Seq mRNA LP (with UMIs)	2x111 paired-end
